# ViraLM: Empowering Virus Discovery through the Genome Foundation Model

**DOI:** 10.1101/2024.01.30.577935

**Authors:** Cheng Peng, Jiayu Shang, Jiaojiao Guan, Donglin Wang, Yanni Sun

## Abstract

**Motivation:** Viruses, with their ubiquitous presence and high diversity, play pivotal roles in ecological systems and have significant implications for public health. Accurately identifying these viruses in various ecosystems is essential for comprehending their variety and assessing their ecological influence. Metagenomic sequencing has become a major strategy to survey the viruses in various ecosystems. However, accurate and comprehensive virus detection in metagenomic data remains difficult. Limited reference sequences prevent alignment-based methods from identifying novel viruses. Machine learningbased tools are more promising in novel virus detection but often miss short viral contigs, which are abundant in typical metagenomic data. The inconsistency in virus search results produced by available tools further highlights the urgent need for a more robust tool for virus identification.

**Results:** In this work, we develop a Viral Language Model, named ViraLM, to identify novel viral contigs in metagenomic data. By employing the latest genome foundation model as the backbone and training on a rigorously constructed dataset, the model is able to distinguish viruses from other organisms based on the learned genomic characteristics. We thoroughly tested ViraLM on multiple datasets and the experimental results show that ViraLM outperforms available tools in different scenarios. In particular, ViraLM improves the F1-score on short contigs by 22%.

**Availability:** The source code of ViraLM is available via: https://github.com/ChengPENG-wolf/ViraLM.
