## Supplementary material for "ViraLM: Empowering Virus Discovery through the Genome Foundation Model": Fig. S1

### Sheet: Fig. S1
Fig S1. Comparison of the performances on prokaryotic (bacteria, archaea, plasmid) and eukaryotic (fungi, protozoa, insects, bats, and humans) genomes. X-axis: the names of the compared methods. Y-axis: F1-score. The performances of all tools to differentiate viral sequences from those of prokaryotic or eukaryotic origin are remarkably consistent.

### Sheet: Table S1.
F1-score	bacteria	archaea	plasmid	fungi	protozoa	insecta	bat	human
ViraLLM	0.940299	0.94229	0.931383	0.939243	0.947837	0.951334	0.919049	0.925682
VirSorter2	0.806456	0.81395	0.78841	0.820806	0.80418	0.822416	0.790996	0.765208
DeepVirFinder	0.783552	0.703681	0.748326	0.703732	0.674991	0.721947	0.687906	0.677454
VIBRANT	0.591801	0.602854	0.588762	0.598505	0.587604	0.591791	0.596448	0.585366
geNomad	0.710184	0.720128	0.710757	0.721735	0.702796	0.720726	0.708253	0.713834
Table S1. F1-score of all the tools on mixed-length contigs where negative samples are distinct groups (bacteria, archaea, plasmid, fungi, protozoa, insecta, bat, and human). The performances of all tools to differentiate viral sequences from distinct non-viral origins are consistent.
